# Comprehensive analyses of partially methylated domains and differentially methylated regions in esophageal cancer reveal both cell-type- and cancer-specific epigenetic regulation

**DOI:** 10.1101/2022.08.18.504390

**Authors:** Yueyuan Zheng, Benjamin Ziman, Allen S. Ho, Uttam K. Sinha, Li-Yan Xu, En-Min Li, H Phillip Koeffler, Benjamin P. Berman, De-Chen Lin

**Affiliations:** Clinical Big Data Research Center, Scientific Research Center, The Seventh Affiliated Hospital of Sun Yat-sen University, Shenzhen 518107, P.R. China; Department of Medicine, Samuel Ochin Comprehensive Cancer Institute, Cedars-Sinai Medical Center, Los Angeles, USA; Center for Craniofacial Molecular Biology, Herman Ostrow School of Dentistry, and Norris Comprehensive Cancer Center, University of Southern California, Los Angeles, CA 90033, USA; Division of Otolaryngology-Head and Neck Surgery, Department of Surgery, Samuel Oschin Cancer Center, Cedars-Sinai Medical Center, Los Angeles, CA, USA; Department of otolaryngology, Keck School of Medicine, University of Southern California; The Key Laboratory of Molecular Biology for High Cancer Incidence Coastal Chaoshan Area, Shantou University Medical College, Guangdong, China; Department of Developmental Biology and Cancer Research, Institute for Medical Research Israel-Canada, Faculty of Medicine, The Hebrew University of Jerusalem, Israel

## Abstract

As one of the most common malignancies, esophageal cancer has two subtypes, squamous cell carcinoma (ESCC) and adenocarcinoma (EAC), arising from distinct cells-of-origin. However, distinguishing cell-type-specific molecular features from cancer-specific characteristics has been challenging. Here, we analyze whole-genome bisulfite sequencing (WGBS) data on 45 esophageal tumor and nonmalignant samples from both subtypes. We develop a novel sequence-aware method to identify large partially methylated domains (PMDs), revealing profound heterogeneity at both the methylation level (depth) and genomic distribution (breadth) of PMDs across tumor samples. We identify subtype-specific PMDs, which are associated with repressive transcription, chromatin B compartments and high somatic mutation rate. While the genomic locations of these PMDs are pre-established in normal cells, the degree of loss is significantly higher in tumors. We find that cell-type-specific deposition of H3K36me2 may underlie the genomic distribution PMDs. At a smaller genomic scale, both cell-type- and cancer-specific differentially methylated regions (DMRs) are identified for each subtype. Using binding motif analysis within these DMRs, we show that a cell-type-specific transcription factor such as HNF4A can maintain the binding sites that it establishes in normal cells, while being recruited to new binding sites with novel partners such as FOSL1 in cancer. Finally, leveraging pan-tissue single-cell and pan-cancer epigenomic datasets, we demonstrate that a substantial fraction of the cell-type-specific PMDs and DMRs identified here in esophageal cancer, are actually markers that co-occur in other cancers originating from related cell types. These findings advance our understanding of the DNA methylation dynamics at various genomic scales in normal and malignant states, providing novel mechanistic insights into cell-type- and cancer-specific epigenetic regulations.
