## Supplementary Table 1 for "Comprehensive analyses of partially methylated domains and differentially methylated regions in esophageal cancer reveal both cell-type- and cancer-specific epigenetic regulation"

### Sheet: Sheet1
Supplementary Table 1. WGBS data sets used in the current study
FileName	Source	Tissue tyoe	CpG sites	Average coverage
ESCC_1	Pan, F. et al	ESCC tumor	24967408	17.5
ESCC_2	Pan, F. et al	ESCC tumor	24976741	17.1
ESCC_3	Pan, F. et al	ESCC tumor	24506595	15
ESCC_4	Pan, F. et al	ESCC tumor	24549488	18.3
ESCC_5	Pan, F. et al	ESCC tumor	25447543	21.9
ESCC_6	Pan, F. et al	ESCC tumor	25450899	13.8
ESCC_7	Pan, F. et al	ESCC tumor	24798550	16.1
ESCC_8	Pan, F. et al	ESCC tumor	24263147	15.9
ESCC_9	Pan, F. et al	ESCC tumor	25200400	20.3
ESCC_10	Pan, F. et al	ESCC tumor	25018171	19.5
ESCC_11	Pan, F. et al	ESCC tumor	24950246	11.6
ESCC_12	Pan, F. et al	ESCC tumor	25615271	14.1
ESCC_13	Pan, F. et al	ESCC tumor	25402818	11.9
ESCC_14	Pan, F. et al	ESCC tumor	24627717	10.7
ESCC_15	Pan, F. et al	ESCC tumor	24692289	12
ESCC_16	Pan, F. et al	ESCC tumor	23631565	13
ESCC_17	Pan, F. et al	ESCC tumor	23293207	13.3
ESCC_19	Pan, F. et al	ESCC tumor	22460684	14.5
ESCC_20	Pan, F. et al	ESCC tumor	19899529	13
ESCC_21	Pan, F. et al	ESCC tumor	22569977	12.3
ESCC_22	Pan, F. et al	ESCC tumor	22148935	12.7
ESCC_nonmamligant_1	Pan, F. et al	nonmamligant ES	24765782	11.5
ESCC_nonmamligant_2	Pan, F. et al	nonmamligant ES	24498506	8.7
ESCC_nonmamligant_3	Pan, F. et al	nonmamligant ES	24635480	18.5
ESCC_nonmamligant_53F	ENCODE	nonmamligant ES	24596118	20.6
ESCC_nonmamligant_54y	ENCODE	nonmamligant ES	24079544	16.5
EAC_1	Pan, F. et al	EAC tumor	22931235	13.9
EAC_2	Pan, F. et al	EAC tumor	22238859	12.5
EAC_3	Pan, F. et al	EAC tumor	22686342	14.9
EAC_4	Pan, F. et al	EAC tumor	22811185	14.1
EAC_6	Pan, F. et al	EAC tumor	24527007	18.1
GEJ_1	Pan, F. et al	EAC tumor	23086271	11.8
GEJ_2	Pan, F. et al	EAC tumor	25296242	18.8
GEJ_3	Pan, F. et al	EAC tumor	23531353	16.3
GEJ_4	Pan, F. et al	EAC tumor	24554229	19.1
GEJ_5	Pan, F. et al	EAC tumor	24268258	18.2
GEJ_6	Pan, F. et al	EAC tumor	23207389	15.7
GEJ_7	Pan, F. et al	EAC tumor	23931707	15.8
GEJ_Nonmalignant_1	Pan, F. et al	nonmamligant GEJ	22790333	14.8
GEJ_Nonmalignant_2	Pan, F. et al	nonmamligant GEJ	20531982	12.4
GEJ_Nonmalignant_3	Pan, F. et al	nonmamligant GEJ	20748899	17.1
GEJ_Nonmalignant_4	Pan, F. et al	nonmamligant GEJ	20875028	15.5
GEJ_Nonmalignant_5	Pan, F. et al	nonmamligant GEJ	21361531	16.7
GEJ_Nonmalignant_6	Pan, F. et al	nonmamligant GEJ	21652215	16.6
GEJ_Nonmalignant_7	Pan, F. et al	nonmamligant GEJ	21,308,451	17.4
