## Supplementary Table2 for "Comprehensive analyses of partially methylated domains and differentially methylated regions in esophageal cancer reveal both cell-type- and cancer-specific epigenetic regulation"

### Sheet: BP_tumor
sample	source	MMSeekR model	Overlapping with commonPMD/total PMD			Overlapping with commonHMD/total PMD
			MethylSeekR	MethPipe	MMSeekR	MethylSeekR	MethPipe	MMSeekR
BP_venous_blood_S00Y13A1_myeloid_cell_AcuteMyeloidLeukemia	BluePrint tumor sample	2D	0.738795	0.705611	0.739376	0.112419	0.135623	0.110531
BP_venous_blood_S00D2BA1_myeloid_cell_AcuteMyeloidLeukemia	BluePrint tumor sample	2D	0.627231	0.796371	0.728295	0.168617	0.0882374	0.115266
BP_bone_marrow_S005FHA1_myeloid_cell_AcuteMyeloidLeukemia	BluePrint tumor sample	2D	0.605028	0.304466	0.727407	0.183747	0.330596	0.122894
BP_bone_marrow_S008X6A1_myeloid_cell_AcuteMyeloidLeukemia	BluePrint tumor sample	2D	0.711169	0.794775	0.718844	0.120671	0.0879345	0.118292
BP_venous_blood_S00Y6UA1_myeloid_cell_AcuteMyeloidLeukemia	BluePrint tumor sample	2D	0.63953	0.767944	0.714193	0.164309	0.100709	0.122155
BP_bone_marrow_S004XMA1_myeloid_cell_AcutePromyelocyticLeukemia	BluePrint tumor sample	2D	0.647777	0.771383	0.709368	0.156174	0.100559	0.12568
BP_bone_marrow_S01GTBA1_precursor_B_cell_AcuteLymphocyticLeukemia	BluePrint tumor sample	2D	0.654302	0.434897	0.709243	0.150281	0.251455	0.12257
BP_venous_blood_S00Q7NA1_myeloid_cell_AcuteMyeloidLeukemia	BluePrint tumor sample	2D	0.619683	0.607833	0.708753	0.171161	0.177058	0.123575
BP_venous_blood_S013SSA1_myeloid_cell_AcuteMyeloidLeukemia	BluePrint tumor sample	2D	0.631323	0.409981	0.706242	0.167608	0.25454	0.127308
BP_venous_blood_S01FH2A1_NA_MantleCellLymphoma	BluePrint tumor sample	2D	0.651702	0.794633	0.705458	0.158289	0.0905248	0.125197
BP_bone_marrow_S0050AA1_myeloid_cell_AcutePromyelocyticLeukemia	BluePrint tumor sample	2D	0.64632	0.76987	0.704852	0.157354	0.0996624	0.127415
BP_venous_blood_S01FKXA1_NA_MantleCellLymphoma	BluePrint tumor sample	2D	0.638899	0.784331	0.70215	0.164282	0.0936609	0.127015
BP_venous_blood_S013PYA1_myeloid_cell_AcuteMyeloidLeukemia	BluePrint tumor sample	2D	0.66452	0.760154	0.697991	0.145323	0.103078	0.127977
BP_bone_marrow_S00CXRA1_myeloid_cell_AcuteMyeloidLeukemia	BluePrint tumor sample	2D	0.464628	0.372431	0.69666	0.253701	0.278819	0.130805
BP_venous_blood_S00Y05A1_myeloid_cell_AcuteMyeloidLeukemia	BluePrint tumor sample	2D	0.664861	0.733239	0.694594	0.144992	0.114155	0.130644
BP_venous_blood_S00CWTA1_myeloid_cell_AcuteMyeloidLeukemia	BluePrint tumor sample	2D	0.674429	0.342928	0.694027	0.133607	0.304046	0.133414
BP_bone_marrow_S01GSDA1_precursor_B_cell_AcuteLymphocyticLeukemia	BluePrint tumor sample	2D	0.640967	0.725221	0.690258	0.161047	0.124948	0.131986
BP_venous_blood_S016KWU1_NA_TcellProlymphocyticLeukemia	BluePrint tumor sample	3D	0.652909	0.777591	0.687882	0.151272	0.099186	0.133169
BP_venous_blood_S00XWJA1_myeloid_cell_AcuteMyeloidLeukemia	BluePrint tumor sample	2D	0.577218	0.795983	0.687553	0.197162	0.090311	0.13536
BP_venous_blood_S00Y4YA1_myeloid_cell_AcuteMyeloidLeukemia	BluePrint tumor sample	2D	0.58268	0.556591	0.685777	0.197553	0.185876	0.138698
BP_venous_blood_S017C7A1_precursor_B_cell_AcuteLymphocyticLeukemia	BluePrint tumor sample	2D	0.668112	0.341164	0.683587	0.142912	0.312354	0.134565
BP_bone_marrow_S008QKA1_myeloid_cell_AcutePromyelocyticLeukemia	BluePrint tumor sample	2D	0.662398	0.383929	0.683532	0.147474	0.20021	0.1377
BP_venous_blood_S00D1DA1_myeloid_cell_AcuteMyeloidLeukemia	BluePrint tumor sample	2D	0.644231	0.347749	0.681685	0.158049	0.290679	0.137793
BP_venous_blood_S016MSU1_NA_TcellProlymphocyticLeukemia	BluePrint tumor sample	2D	0.683935	0.794353	0.681606	0.139756	0.0897496	0.137666
BP_bone_marrow_S013N1A1_mononuclear_cell_of_bone_marrow_AcuteMyeloidLeukemia	BluePrint tumor sample	2D	0.728939	0.365135	0.679246	0.11929	0.299635	0.139253
BP_bone_marrow_S00XDKU1_plasma_cell_MultipleMyeloma	BluePrint tumor sample	3D	0.44537	0.671932	0.677898	0.269156	0.143783	0.138055
BP_venous_blood_S013RUA1_peripheral_blood_mononuclear_cell_AcuteMyeloidLeukemia	BluePrint tumor sample	2D	0.666251	0.357918	0.677374	0.146274	0.300938	0.141498
BP_bone_marrow_S013M3A1_myeloid_cell_AcuteMyeloidLeukemia	BluePrint tumor sample	2D	0.599462	0.672852	0.674699	0.1862	0.138298	0.143132
BP_bone_marrow_S017E3A1_precursor_B_cell_AcuteLymphocyticLeukemia	BluePrint tumor sample	2D	0.637462	0.370585	0.674539	0.161488	0.292018	0.140488
BP_bone_marrow_S00D0FA1_myeloid_cell_AcuteMyeloidLeukemia	BluePrint tumor sample	2D	0.651248	0.742474	0.674357	0.157326	0.113086	0.142635
BP_venous_blood_S00B0NU1_NA_ChronicLymphocyticLeukemia	BluePrint tumor sample	2D	0.571559	0.354988	0.667418	0.201079	0.330898	0.143199
BP_bone_marrow_S00XCMA1_plasma_cell_MultipleMyeloma	BluePrint tumor sample	3D	0.4074	0.643288	0.665506	0.292491	0.155305	0.147269
BP_bone_marrow_S01GRFA1_precursor_B_cell_AcuteLymphocyticLeukemia	BluePrint tumor sample	2D	0.651382	0.755509	0.664468	0.150015	0.10138	0.143753
BP_venous_blood_S00GPRA1_NA_ChronicLymphocyticLeukemia	BluePrint tumor sample	2D	0.630487	0.750109	0.660183	0.165837	0.1073	0.14813
BP_venous_blood_S0145XU1_NA_TcellProlymphocyticLeukemia	BluePrint tumor sample	2D	0.558192	0.335732	0.654544	0.208187	0.334868	0.153336
BP_bone_marrow_S00CYPA1_myeloid_cell_AcuteMyeloidLeukemia	BluePrint tumor sample	2D	0.605167	0.687739	0.653897	0.17903	0.138363	0.152305
BP_venous_blood_S017B9A1_precursor_B_cell_AcuteLymphocyticLeukemia	BluePrint tumor sample	2D	0.640349	0.317164	0.652031	0.154467	0.339923	0.153976
BP_venous_blood_S01FG4A1_NA_ChronicLymphocyticLeukemia	BluePrint tumor sample	2D	0.624991	0.750339	0.649872	0.167465	0.110097	0.152313
BP_bone_marrow_S0179DA1_precursor_B_cell_AcuteLymphocyticLeukemia	BluePrint tumor sample	2D	0.614813	0.735661	0.647054	0.17244	0.115988	0.155451
BP_venous_blood_S00AYXU1_NA_ChronicLymphocyticLeukemia	BluePrint tumor sample	2D	0.598872	0.73249	0.643666	0.182248	0.117007	0.155873
BP_bone_marrow_G204_plasma_cell_MultipleMyeloma	BluePrint tumor sample	3D	0.461018	0.623028	0.64305	0.272771	0.1677	0.156886
BP_venous_blood_S01FE8A1_NA_MantleCellLymphoma	BluePrint tumor sample	2D	0.600195	0.717766	0.637375	0.17999	0.121446	0.159287
BP_venous_blood_S00B1LU1_NA_ChronicLymphocyticLeukemia	BluePrint tumor sample	2D	0.611281	0.731294	0.637014	0.174231	0.115453	0.160478
BP_venous_blood_S01FF6A1_NA_MantleCellLymphoma	BluePrint tumor sample	2D	0.599498	0.75274	0.633631	0.182859	0.105213	0.161481
BP_venous_blood_S01FJZA1_NA_MantleCellLymphoma	BluePrint tumor sample	2D	0.592512	0.695317	0.627968	0.186842	0.133291	0.16744
BP_venous_blood_S00B2JA1_NA_ChronicLymphocyticLeukemia	BluePrint tumor sample	3D	0.59039	0.781605	0.625852	0.188855	0.0943796	0.165186
BP_bone_marrow_G203_plasma_cell_MultipleMyeloma	BluePrint tumor sample	2D	0.594249	0.688838	0.612586	0.18584	0.135129	0.172331
BP_venous_blood_S00D39A1_myeloid_cell_AcuteMyeloidLeukemia	BluePrint tumor sample	2D	0.65883	0.764099	0.601073	0.150102	0.101767	0.185053
BP_bone_marrow_S00XEIU1_plasma_cell_MultipleMyeloma	BluePrint tumor sample	3D	0.559373	0.603865	0.590766	0.209149	0.174834	0.174544
sample	source	MMSeekR model	Overlapping with commonPMD/total PMD			Overlapping with commonHMD/total PMD

### Sheet: ESCA sample
sample	source	MMSeekR model	Overlapping with commonPMD/total PMD			Overlapping with commonHMD/total PMD
			MethylSeekR	MethPipe	MMSeekR	MethylSeekR	MethPipe	MMSeekR
ESCC_1	ESCC	2D	0.865827	0.95332	0.920297	0.0320224	0.00608809	0.00814997
ESCC_2	ESCC	2D	0.735854	0.947627	0.845292	0.0608754	0.00509673	0.0203185
ESCC_3	ESCC	2D	0.738435	0.87088	0.899627	0.0542136	0.0159589	0.00709342
ESCC_4	ESCC	2D	0.764155	0.917893	0.856416	0.0448836	0.00725012	0.0130089
ESCC_5	ESCC	2D	0.714611	0.891288	0.910786	0.0644817	0.00984076	0.00587153
ESCC_6	ESCC	2D	0.709821	0.9358	0.784352	0.0722181	0.00585287	0.0384537
ESCC_7	ESCC	2D	0.77745	0.850806	0.844328	0.0439683	0.0207111	0.0181187
ESCC_8	ESCC	2D	0.760486	0.38914	0.8559	0.0509656	0.239236	0.0157895
ESCC_9	ESCC	2D	0.787176	0.852864	0.867897	0.0353217	0.017249	0.0127416
ESCC_10	ESCC	2D	0.788236	0.648491	0.838563	0.0535117	0.123474	0.0247288
ESCC_11	ESCC	2D	0.78963	0.897294	0.871566	0.0454155	0.0102339	0.0131493
ESCC_12	ESCC	2D	0.763988	0.855717	0.799942	0.0428425	0.0154977	0.0273628
ESCC_13	ESCC	2D	0.789298	0.841818	0.833703	0.0319694	0.0174546	0.0164687
ESCC_14	ESCC	2D	0.732083	0.913945	0.789313	0.0580059	0.011534	0.0309441
ESCC_15	ESCC	2D	0.808718	0.935623	0.858722	0.0299405	0.00425097	0.0136383
ESCC_16	ESCC	2D	0.780202	0.829713	0.81681	0.0370129	0.0224627	0.023935
ESCC_17	ESCC	2D	0.781985	0.85827	0.848428	0.0365871	0.0168084	0.0161334
ESCC_19	ESCC	2D	0.753513	0.886748	0.774745	0.0470817	0.0108295	0.0359355
ESCC_20	ESCC	2D	0.725293	0.838386	0.783289	0.0563845	0.0216171	0.0312096
ESCC_21	ESCC	2D	0.718342	0.909498	0.828053	0.0606125	0.0100465	0.0184553
ESCC_22	ESCC	2D	0.66047	0.847755	0.767331	0.0935515	0.0247577	0.035605
ESCC_Normal_1	NESQ	2D	0.768779	0.354916	0.825529	0.0579135	0.222841	0.0272017
ESCC_Normal_2	NESQ	2D	0.750325	0.312436	0.770251	0.0625151	0.236551	0.0442418
ESCC_Normal_3	NESQ	2D	0.728318	0.367437	0.813546	0.0697666	0.245211	0.0263532
ESCC_Normal_53F	NESQ	2D	0.726728	0.341328	0.801076	0.0681262	0.28004	0.0304446
ESCC_Normal_54M	NESQ	2D	0.749892	0.366969	0.812314	0.0591628	0.257818	0.0267065
EAC_1	EAC	3D	0.694316	0.818372	0.858066	0.0684797	0.0205528	0.010568
EAC_2	EAC	2D	0.724572	0.969796	0.871574	0.0679853	0.00160036	0.011056
EAC_3	EAC	2D	0.72018	0.874868	0.791183	0.0588894	0.0112793	0.0257829
EAC_4	EAC	2D	0.724083	0.932369	0.829931	0.0661059	0.00620669	0.0189014
EAC_6	EAC	2D	0.699212	0.578082	0.793629	0.0741532	0.129419	0.0250171
GEJ_1	EAC	2D	0.714699	0.411984	0.786409	0.0710937	0.204523	0.0287942
GEJ_2	EAC	2D	0.696758	0.878706	0.74721	0.0659089	0.0110831	0.0400624
GEJ_3	EAC	2D	0.730868	0.942384	0.840656	0.0622832	0.004194	0.0157718
GEJ_4	EAC	2D	0.817116	0.899612	0.886887	0.0237109	0.00800153	0.00688289
GEJ_5	EAC	2D	0.706908	0.904923	0.793305	0.0641898	0.00710083	0.0233604
GEJ_6	EAC	2D	0.746968	0.91076	0.853899	0.0545898	0.00886666	0.0148651
GEJ_7	EAC	2D	0.697287	0.922874	0.777445	0.0745364	0.00719908	0.0289433
GEJ_Normal_1	NGEJ	2D	0.728591	0.430312	0.805039	0.0646246	0.16442	0.0275434
GEJ_Normal_2	NGEJ	2D	0.753633	0.326521	0.859139	0.0578142	0.243302	0.0134916
GEJ_Normal_3	NGEJ	2D	0.69765	0.440909	0.762599	0.0795917	0.15806	0.0435996
GEJ_Normal_4	NGEJ	2D	0.745706	0.939915	0.842651	0.058566	0.0041807	0.0152587
GEJ_Normal_5	NGEJ	2D	0.691215	0.471184	0.76762	0.0824085	0.131719	0.0411609
GEJ_Normal_6	NGEJ	2D	0.741344	0.922482	0.841239	0.0533064	0.0051368	0.0142858
GEJ_Normal_7	NGEJ	2D	0.693245	0.445216	0.756734	0.0813026	0.171385	0.0469697
